# Postnatal intestinal epithelial maturation by LSD1 controls the small intestinal immune cell composition independently from the microbiota

**DOI:** 10.1101/2023.09.08.556818

**Authors:** Alberto Díez-Sánchez, Håvard T. Lindholm, Pia M Vornewald, Jenny Ostrop, Naveen Parmar, Tovah N. Shaw, Mara Martín-Alonso, Menno J. Oudhoff

## Abstract

Postnatal development of the gastrointestinal tract involves the establishment of the commensal microbiota, maturation of the intestinal epithelium, and the acquisition of immune tolerance via a balanced immune cell composition. While studies have uncovered an interplay between the commensal microbiota and immune system development, less is known about the role of the maturing epithelium. Here, we comprehensively show that intestinal-epithelial intrinsic expression of lysine-specific demethylase 1A (LSD1) is necessary for the postnatal maturation of intestinal epithelium as well as maintaining this developed epithelial state in adulthood. Although the stool microbiome was altered in animals with an intestinal-epithelial specific deletion of *Lsd1*, by depleting the microbial component using antibiotics, we found that the cellular state and number of certain immune cell types were dependent on maturation of the epithelium. We found plasma cells, innate lymphoid cells (ILCs), and a specific myeloid population to be depending on epithelial LSD1 expression. We propose that LSD1 controls the expression of epithelial-derived chemokines, such as *Cxcl16*, and this is a mode of action for this epithelial-immune cell interplay. For example, we show that LSD1-mediated epithelial-intrinsic CXCL16 controls the number of local ILC2s but not ILC3s. Together, our findings suggest that the maturing epithelium plays a dominant role in regulating the local immune cell composition, thereby contributing to gut homeostasis.
