## Supplementary material for "Postnatal intestinal epithelial maturation by LSD1 controls the small intestinal immune cell composition independently from the microbiota": Genesets

### Sheet: Sheet 1
geneset	reference	pubmed_id	count	genes
ADIPOGENESIS	Liberzon et al Cell Systems 2015	26771021	178	fabp4,pparg,lipe,dgat1,lpl,cpt2,cd36,gpam,adipor2,acaa2,etfb,acox1,acadm,hadh,idh1,sorbs1,acads,uck1,scp2,decr1,cdkn2c,taldo1,tst,mccc1,pgm1,reep5,bcl2l13,slc25a10,me1,phyh,pim3,ywhag,ndufab1,gpd2,echs1,qdpr,cs,ech1,slc25a1,acadl,tob1,grpel1,crat,gbe1,sdpr,scarb1,pemt,ak2,apoe,tank,angptl4,aco2,fah,acly,ifngr1,slc5a6,jagn1,ephx2,idh3g,gpx3,retsat,esrra,hibch,suclg1,stat5a,itga7,cyc1,aldh2,rnf11,a…
ALLOGRAFT_REJECTION	Liberzon et al Cell Systems 2015	26771021	151	ptprc,tgfb1,cd3e,cd28,lyn,hcls1,il18,cd3g,cd86,ube2n,bcl10,cd4,lck,nck1,itgb2,cd80,thy1,tlr1,il7,il4,tnf,cd247,il2,stat1,irf4,inhba,tlr3,cd74,cd40,traf2,b2m,bcl3,ltb,ifngr1,ccr5,glmn,il6,ccl5,fas,tlr6,pf4,tgfb2,cd79a,inhbb,spi1,map3k7,il15,ctss,cd47,il12rb1,lcp2,socs1,cdkn2a,stat4,cd7,cd8a,icam1,ccl4,gzmb,csf1,il11,stab1,ccnd3,ifnar2,hdac9,cartpt,apbb1,fyb,il1b,timp1,rps19,jak2,wars,ifngr2,ccr2,e…
ANDROGEN_RESPONSE	Liberzon et al Cell Systems 2015	26771021	88	acsl3,pias1,camkk2,tmprss2,appbp2,cenpn,maf,fads1,zbtb10,hmgcr,spcs3,insig1,ngly1,ube2j1,elk4,abcc4,elovl5,aldh1a3,azgp1,abhd2,sat1,dbi,dhcr24,sord,stk39,tpd52,idi1,b2m,map7,dnajb9,fkbp5,herc3,pgm3,homer2,ell2,uap1,sec24d,lman1,inpp4b,sepp1,ndrg1,krt19,itgav,b4galt1,mak,spdef,gsr,krt8,lifr,ppap2a,steap4,gucy1a3,srp19,ccnd3,iqgap2,rab4a,slc26a2,sms,mertk,hpgd,gnai3,srf,slc38a2,hmgcs1,arid5b,cdc14b…
ANGIOGENESIS	Liberzon et al Cell Systems 2015	26771021	31	postn,fstl1,lrpap1,stc1,lpl,pf4,thbd,fgfr1,tnfrsf21,ccnd2,col5a2,itgav,kcnj8,app,jag1,col3a1,spp1,nrp1,olr1,pdgfa,ptk2,slco2a1,pglyrp1,vav2,s100a4,msx1,timp1,apoh,prg2,jag2,lum
APICAL_JUNCTION	Liberzon et al Cell Systems 2015	26771021	177	actn1,cldn7,actn3,cldn19,dlg1,tjp1,col17a1,pvrl1,cldn9,cdh3,ctnnd1,cdh1,lima1,vcl,shroom2,pvrl3,pvrl2,cldn14,ptprc,thy1,vasp,itgb1,zyx,actn4,cldn4,itga3,nf2,b4galt1,nexn,cdh6,adam15,ptk2,hadh,lamb3,irs1,sorbs3,cldn8,evl,cldn15,thbs3,pvrl4,jam3,cdh11,itgb4,rasa1,akt2,lama3,rsu1,icam1,cldn18,gtf2f1,tsc1,lamc2,nrap,ctnna1,cd99,fscn1,col16a1,gnai2,tgfbi,mpp5,jup,actn2,insig1,layn,pfn1,cnn2,taok2,amig…
APICAL_SURFACE	Liberzon et al Cell Systems 2015	26771021	39	b4galt1,mal,lypd3,pkhd1,atp6v0a4,aim1,shroom2,srpx,mdga1,thy1,pcsk9,ephb4,dcbld2,ghrl,lyn,gas1,flot2,plaur,akap7,atp8b1,efna5,app,gstm3,hspb1,slc2a4,il2rb,rtn4rl1,ncoa6,sulf2,adam10,brca1,gata3,il2rg,cd160,adipor2,ntng1,scube1,cx3cl1,crocc
APOPTOSIS	Liberzon et al Cell Systems 2015	26771021	146	casp3,casp9,dffa,casp7,cflar,birc3,pmaip1,casp8,jun,bcl2l11,mcl1,il1b,sptan1,diablo,bax,bik,il1a,bid,cdkn1a,gadd45a,ddit3,cdkn1b,tnf,gsn,tnfsf10,casp6,sqstm1,egr3,cd44,fas,il18,dap,ccnd1,btg3,f2r,satb1,bnip3l,casp4,tnfrsf12a,crebbp,rhob,gpx3,pdgfrb,tspo,ccnd2,timp1,ctnnb1,irf1,hspb1,add1,timp2,btg2,timp3,lef1,casp1,gpx1,bcl10,igf2r,cdc25b,cd38,ppp3r1,hgf,clu,atf3,lgals3,lum,lmna,gadd45b,cdk2,rets…
BILE_ACID_METABOLISM	Liberzon et al Cell Systems 2015	26771021	98	scp2,abcd3,slc27a2,hsd3b7,hsd17b4,abcd2,pex1,pnpla8,phyh,slc27a5,cyp7b1,cyp27a1,pex26,agxt,pex7,crot,cyp39a1,abca3,hacl1,pipox,pex6,sod1,gnpat,abca2,hao1,pex16,abcd1,acsl1,mlycd,abcg8,aqp9,isoc1,nr1h4,pex19,npc1,amacr,pex13,idh1,pex11a,hsd17b6,ephx2,prdx5,pxmp2,bbox1,fads2,aldh9a1,apoa1,optn,gstk1,abcg4,aldh8a1,nr3c2,retsat,fads1,pecr,pex12,cat,gnmt,abca9,acsl5,dhcr24,pfkm,dio1,rxra,fdxr,ttr,klf1…
CHOLESTEROL_HOMEOSTASIS	Liberzon et al Cell Systems 2015	26771021	66	fdps,idi1,fdft1,dhcr7,sqle,hmgcs1,nsdhl,lss,mvd,ldlr,tm7sf2,aldoc,ebp,pmvk,mvk,lpl,fads2,hmgcr,hsd17b7,anxa13,srebf2,pcyt2,acss2,atf3,adh4,ethe1,ech1,cbs,gusb,fasn,lgals3,atf5,anxa5,chka,gstm2,acat2,plscr1,clu,errfi1,trib3,cxcl16,tnfrsf12a,actg1,jag1,lgmn,fbxo6,pnrc1,antxr2,mal2,cd9,pparg,gldc,stard4,ctnnb1,tmem97,pdk3,plaur,sema3b,gnai1,abca2,atxn2,nfil3,alcam,fabp5,s100a11,cpeb2
COAGULATION	Liberzon et al Cell Systems 2015	26771021	105	proc,mmp14,serpine1,serping1,cfi,mmp2,ctso,mmp9,proz,cfb,bmp1,vwf,thbd,furin,mmp11,lgmn,hpn,ctsb,mbl2,timp1,mmp8,a2m,mmp10,plau,adam9,gsn,capn2,plat,fn1,ctsh,olr1,sparc,rgn,lamp2,pros1,clu,f2rl2,cd9,cfh,prep,lta4h,gp9,dusp14,ctsk,gda,casp9,crip2,serpinc1,anxa1,prss23,fbn1,mst1,klf7,ctse,itgb3,capn5,csrp1,klkb1,msrb2,tfpi2,mmp3,mep1a,gp1ba,apoa1,pef1,gng12,sirt2,comp,htra1,maff,lrp1,pf4,mmp15,rabi…
COMPLEMENT	Liberzon et al Cell Systems 2015	26771021	159	cfb,serpine1,mmp14,serping1,mmp13,ctss,lgmn,c1qa,casp1,gzma,adam9,calm3,c1qc,timp1,dpp4,klk1,klkb1,cr2,mmp15,lap3,spock2,ctsb,ctso,cblb,plek,gp9,plaur,casp4,ctsc,usp15,dusp6,gpd2,cfh,fn1,cd36,psmb9,pdgfb,clu,lrp1,ctsd,s100a9,was,brpf3,plat,cda,mt3,casp7,prss36,pfn1,gzmb,rnf4,irf1,cdk5r1,atox1,pik3ca,cpm,rce1,calm1,dock9,kynu,rasgrp1,usp14,lcp2,gp1ba,kif2a,gnb4,lck,olr1,prep,lta4h,zfpm2,lyn,actn2,…
DNA_REPAIR	Liberzon et al Cell Systems 2015	26771021	132	polr2h,polr2a,polr2g,polr2e,polr2j,polr2f,polr2c,polr2k,gtf2h3,polr2d,ercc3,ddb2,polr1c,xpc,pcna,polr2i,pold3,polr3gl,polr3c,gtf2b,polr1d,ncbp2,gtf2f1,ercc5,lig1,ercc1,ercc4,pold4,rfc2,ell,taf10,rrm2b,rpa3,snapc5,ssrp1,rfc3,rpa2,tceb3,taf12,taf13,taf6,taf9,gtf2a2,vps37d,nme1,rnmt,ercc2,pole4,vps37b,nt5c3,snapc4,aaas,znrd1,rfc4,itpa,pom121,brf2,rfc5,sac3d1,nme4,prim1,tsg101,usp11,taf1c,tarbp2,polh…
E2F_TARGETS	Liberzon et al Cell Systems 2015	26771021	172	aurka,brca2,cenpe,cks2,dclre1b,dnmt1,donson,eed,gins1,gins4,h2afz,lig1,mad2l1,mcm2,mcm4,mcm5,mcm7,melk,nasp,nudt21,nup205,pcna,plk4,pole,rad51ap1,rfc2,rpa2,rpa3,suv39h1,tmpo,ube2t,wdr90,mcm3,top2a,mcm6,birc5,ccnb2,rrm2,hmgb2,bub1b,rfc3,ezh2,chek1,smc4,mki67,cdc20,plk1,kif2c,aurkb,cdc25a,trip13,h2afx,hmmr,e2f8,brca1,mybl2,pold1,racgap1,cks1b,kpna2,msh2,cdkn3,atad2,rpa1,stmn1,tipin,tk1,cdca8,espl1,…
EPITHELIAL_MESENCHYMAL_TRANSITION	Liberzon et al Cell Systems 2015	26771021	177	col3a1,col5a2,col5a1,fbn1,col1a1,fn1,col6a3,serpine1,col1a2,col4a1,col4a2,igfbp3,tgfbi,sparc,lum,lamc1,lox,lamc2,ctgf,tagln,col7a1,loxl2,col6a2,itgav,thbs2,col16a1,tpm1,cdh2,mmp2,col11a1,thbs1,fap,bgn,serpinh1,fstl1,postn,thy1,spp1,tnc,tfpi2,nid2,itgb5,mmp3,vim,loxl1,fbln5,col12a1,eln,cdh11,comp,spock1,bmp1,lama3,timp1,timp3,vcam1,cyr61,edil3,cald1,magee1,fbln1,sgcb,ecm1,lama2,fstl3,tpm2,inhba,da…
ESTROGEN_RESPONSE_EARLY	Liberzon et al Cell Systems 2015	26771021	174	greb1,slc9a3r1,myb,anxa9,igfbp4,npy1r,pdzk1,nrip1,mlph,hspb8,egr3,krt19,lrig1,pgr,rhobtb3,tpd52l1,elovl2,ret,tpbg,tff1,mapt,scnn1a,abat,flnb,xbp1,celsr2,rab31,mybl1,fam102a,stc2,siah2,slc19a2,slc1a4,fhl2,bcl2,pmaip1,areg,ovol2,adcy9,rasgrp1,muc1,slc27a2,fkbp4,cxcl12,tmprss3,rara,il17rb,cbfa2t3,tff3,ugcg,ccnd1,slc22a5,wfs1,ptges,wwc1,wisp2,myc,itpk1,tmem164,arl3,sema3b,krt18,slc16a1,tjp3,slc26a2,s…
ESTROGEN_RESPONSE_LATE	Liberzon et al Cell Systems 2015	26771021	181	tff1,slc9a3r1,tpd52l1,prss23,pdzk1,anxa9,celsr2,tjp3,pgr,ret,myb,tpbg,egr3,arl3,olfm1,npy1r,scnn1a,xbp1,areg,il17rb,nrip1,ass1,tff3,fkbp4,slc27a2,sema3b,llgl2,agr2,krt19,wisp2,blvrb,flnb,pdcd4,igfbp4,dnajc12,tiam1,tspan13,cxcl12,rab31,pkp3,cyp26b1,fkbp5,siah2,isg20,tmprss3,wfs1,mapt,pdlim3,rbbp8,gjb3,prlr,slc1a4,fos,slc7a5,impa2,dhcr7,cdh1,emp2,ovol2,dlg5,sox3,chpt1,elovl5,rapgefl1,jak2,slc26a2,s…
FATTY_ACID_METABOLISM	Liberzon et al Cell Systems 2015	26771021	140	acaa2,acadl,acadm,acot8,acox1,acsl1,aldh3a2,ccdc58,cpt2,decr1,ech1,elovl5,fabp1,fabp2,hadh,hibch,hmgcl,idh1,me1,mgll,mlycd,pcbd1,retsat,s100a10,suclg1,vnn1,ehhadh,aldh9a1,hadhb,echs1,acads,aldh1a1,acadvl,hsd17b4,adh7,pts,maoa,hao2,hsd17b7,mcee,acat2,auh,hpgd,hmgcs2,alad,gpd1,aco2,cbr1,grhpr,acot2,g0s2,mdh2,hsp90aa1,bckdhb,uros,ywhah,ldha,cryz,rdh16,ugdh,gstz1,idh3b,mdh1,crat,etfdh,cd36,sdhd,acsl5…
G2M_CHECKPOINT	Liberzon et al Cell Systems 2015	26771021	177	aurka,ccna2,top2a,ccnb2,cenpa,birc5,cdc20,plk1,ttk,prc1,kif11,nusap1,cks2,kif2c,mki67,aurkb,tpx2,smc4,bub1,cenpf,racgap1,cenpe,kif23,ube2c,mcm6,mcm3,pttg1,espl1,mad2l1,nek2,kif22,hmmr,kpna2,cdkn3,cdc25a,h2afx,cdc25b,plk4,cdc6,ccnf,mcm5,lmnb1,e2f3,kif15,chek1,ube2s,whsc1,hmgb3,dbf4,tacc3,mcm2,cdkn2c,cdkn1b,fancc,nasp,stag1,gins2,fbxo5,polq,ezh2,rad21,stmn1,suv39h1,e2f1,chaf1a,nolc1,gspt1,bub3,smc1…
GLYCOLYSIS	Liberzon et al Cell Systems 2015	26771021	174	pgk1,aldoa,eno1,tpi1,pfkp,ero1l,aldob,mxi1,hk2,ldha,ext1,slc25a10,gusb,pfkfb1,pgam1,pygb,p4ha1,pmm2,sdc1,egln3,b4galt7,fbp2,igfbp3,chpf,b3gat3,chst12,hs2st1,mpi,gnpda1,akr1a1,ppfia4,mdh2,pgls,pgam2,chst1,gpc1,tsta3,alg1,gfpt1,prps1,got1,mdh1,slc35a3,galk1,egfr,angptl4,cited2,plod2,me2,spag4,p4ha2,gapdhs,eno2,got2,ext2,slc25a13,hmmr,pdk3,cxcr4,gpc4,ecd,gne,b4galt2,fut8,gpc3,b3galt6,hspa5,me1,adora…
HEDGEHOG_SIGNALING	Liberzon et al Cell Systems 2015	26771021	31	shh,ptch1,nrcam,nrp1,scg2,amot,unc5c,gpr56,hey1,gli1,thy1,slit1,cdk6,nrp2,tle3,tle1,l1cam,nf1,rasa1,ets2,rtn1,crmp1,myh9,celsr1,ache,pml,cdk5r1,vldlr,ophn1,ldb1,dpysl2
HEME_METABOLISM	Liberzon et al Cell Systems 2015	26771021	159	alas2,ppox,fech,hmbs,alad,rhd,selenbp1,blvrb,gypc,rhag,tal1,sptb,urod,eif2ak1,cpox,mpp1,glrx5,tspan5,osbp2,ank1,nfe2,spta1,map2k3,bnip3l,slc22a4,trak2,gclc,ranbp10,trim10,uros,xk,snca,mark3,bsg,klf1,cdc27,narf,gclm,fbxo7,h1f0,hebp1,nudt4,fbxo9,rad23a,tmcc2,blvra,rbm38,prdx2,rnf123,minpp1,tns1,ctse,hdgf,xpo7,mkrn1,smox,tfdp2,mxi1,mospd1,slc25a37,slc30a1,abcb6,slc6a8,tfrc,rcl1,top1,epor,tnrc6b,acsl…
HYPOXIA	Liberzon et al Cell Systems 2015	26771021	174	pgk1,pdk1,gbe1,pfkl,aldoa,eno2,pgm1,ndrg1,hk2,aldoc,mxi1,slc2a1,p4ha1,adm,p4ha2,eno1,pfkp,pfkfb3,bnip3l,tpi1,ero1l,ccng2,ldha,gys1,gapdh,angptl4,jun,serpine1,lox,gck,ppfia4,maff,ddit4,slc2a3,igfbp3,nfil3,fos,hk1,cited2,isg20,galk1,wsb1,pygm,stc1,btg1,csrp2,vldlr,ext1,pdk3,ankzf1,ugp2,aldob,stc2,errfi1,eno3,pnrc1,hmox1,pgf,gapdhs,chst2,tmem45a,bcan,atf3,cav1,ampd3,gpc3,ndst1,irs2,sap30,gaa,sdc4,ie…
IL2_STAT5_SIGNALING	Liberzon et al Cell Systems 2015	26771021	168	socs2,cish,pim1,tnfrsf4,socs1,xbp1,rragd,hk2,phlda1,il2rb,ctla4,nfil3,cd83,ikzf2,tnfrsf18,dhrs3,ecm1,adam19,slc2a3,hipk2,ptger2,itih5,phtf2,gadd45b,nrp1,ncoa3,cd79b,ahr,tnfrsf1b,ndrg1,bcl2l1,gabarapl1,lif,tiam1,bmpr2,map3k8,rhob,myc,s100a1,capg,st3gal4,penk,irf4,cst7,tlr7,ikzf4,gbp4,rgs16,spp1,slc29a2,nfkbiz,mxd1,csf2,fah,ctsz,itgae,muc1,mapkapk2,tnfrsf21,nt5e,ccnd2,traf1,il3ra,cyfip1,bcl2,fgl2,p…
IL6_JAK_STAT3_SIGNALING	Liberzon et al Cell Systems 2015	26771021	80	il6st,stat1,il1r1,csf2rb,socs3,stat3,osmr,il2rg,ifngr1,tyk2,il13ra1,tlr2,ifngr2,il10rb,il6,il1r2,il3ra,ifnar1,tnfrsf1a,myd88,acvr1b,csf3r,itgb3,cxcl1,a2m,csf2ra,il15ra,pdgfc,hax1,bak1,ebi3,crlf2,tnfrsf1b,cd14,ptpn1,ptpn2,il1b,csf1,il18r1,tnf,pf4,cxcl13,ltbr,fas,il17ra,cxcl10,il9r,stam2,tnfrsf12a,stat2,hmox1,lepr,cbl,cd9,cxcl3,tgfb1,map3k8,itga4,cd38,jun,socs1,acvrl1,pim1,tnfrsf21,pik3r5,grb2,irf1…
INFLAMMATORY_RESPONSE	Liberzon et al Cell Systems 2015	26771021	164	cxcl10,ccl2,ccl5,ccl20,il1a,ccl7,cxcl11,edn1,cd40,cxcl9,il6,il1b,tlr2,il1r1,cd69,icam1,ccrl2,aqp9,ereg,c3ar1,gna15,cmklr1,ptger4,lif,il15,itgb8,ptafr,adm,plaur,nfkb1,inhba,osm,tnfsf10,tnfsf15,ifngr2,emr1,csf1,lyn,acvr2a,ldlr,bdkrb1,hrh1,bst2,ptgir,cd55,calcrl,csf3,gpr132,il15ra,adora2b,gch1,olr1,ptger2,csf3r,myc,rela,tnfaip6,il7r,il18,gabbr1,cd82,tnfsf9,il2rb,tlr1,irak2,ripk2,mmp14,p2rx7,slc11a2,…
INTERFERON_ALPHA_RESPONSE	Liberzon et al Cell Systems 2015	26771021	80	mx1,isg15,ifit3,ifi44,ifi35,irf7,rsad2,ifitm1,ifi27,eif2ak2,ifit2,cxcl10,tap1,sp110,ube2l6,usp18,psmb8,ifih1,bst2,lgals3bp,adar,isg20,gbp2,irf1,plscr1,psmb9,herc6,ifitm3,rtp4,stat2,samd9l,ly6e,ifitm2,cxcl11,trim21,parp14,trim26,parp12,nmi,rnf31,casp1,trim14,tdrd7,parp9,pnpt1,trim25,psme1,wars,epsti1,psme2,b2m,trim5,lap3,gbp4,ncoa7,tmem140,cd74,gmpr,psma3,procr,il7,ifi30,irf2,csf1,il15,cnp,fam46a,…
INTERFERON_GAMMA_RESPONSE	Liberzon et al Cell Systems 2015	26771021	167	stat1,isg15,ifit1,mx1,ifit3,ifi35,irf7,ifit2,oas2,tap1,eif2ak2,rsad2,mx2,irf1,oas3,tnfsf10,cxcl10,ifi44,bst2,sp110,psmb8,ifitm3,lgals3bp,gbp4,irf8,psmb9,pml,ifih1,ube2l6,ifi27,adar,ly6e,stat2,cxcl9,il10ra,pla2g4a,trim21,usp18,ptgs2,epsti1,ddx58,il15,nmi,psmb10,cxcl11,itgb7,samhd1,herc6,samd9l,rtp4,ptpn2,parp14,tnfaip2,ifitm2,plscr1,socs1,casp1,icam1,wars,psme1,isg20,irf2,trim14,socs3,jak2,parp12,…
KRAS_SIGNALING_DN	Liberzon et al Cell Systems 2015	26771021	123	sptbn2,fgfr3,pde6b,sidt1,dtnb,htr1d,mast3,cldn8,tgm1,thrb,ypel1,camk1d,ambn,lfng,serpina10,alox12b,atp6v1b1,edn1,upk3b,gamt,prodh,ryr1,gpr19,slc29a3,edn2,gprc5c,edar,kcnmb1,fam46c,stag3,slc25a23,gp1ba,abcg4,myh7,brdt,kcnn1,sepp1,lgals7,pdk2,sncb,col2a1,itgb1bp2,slc12a3,ybx2,cpb1,arhgdig,mthfr,celsr2,nr4a2,krt13,gp2,zbtb16,park2,cpa2,mefv,ccna1,slc38a3,cyp39a1,kcnq2,slc30a3,chst2,egf,msh5,clps,ent…
KRAS_SIGNALING_UP	Liberzon et al Cell Systems 2015	26771021	179	angptl4,itga2,spry2,hbegf,rbp4,hsd11b1,etv4,glrx,dusp6,scg5,etv5,itgb2,akt2,g0s2,gabra3,irf8,birc3,fgf9,dcbld2,inhba,tfpi,tspan1,adam8,slpi,prkg2,mmp11,mmp10,tmem158,tnfaip3,prdm1,galnt3,ets1,mmp9,igfbp3,spp1,etv1,ccnd2,tspan7,itgbl1,emp1,cdadc1,kif5c,trib2,sdccag8,pcp4,cfhr2,aldh1a2,nr0b2,aldh1a3,ammecr1,satb1,gucy1a3,csf2,apod,tor1aip2,cmklr1,tmem176b,gpr124,laptm5,cd37,cab39l,cidea,il1b,gypc,l…
MITOTIC_SPINDLE	Liberzon et al Cell Systems 2015	26771021	179	arhgef2,clasp1,kif11,kif23,als2,arf6,myo9b,myh9,tubgcp3,ckap5,racgap1,prex1,arhgef3,numa1,sptbn1,kif2c,kif5b,ttk,apc,cep250,pafah1b1,cdc42ep2,kif3b,kif15,birc5,cntrob,nf1,tsc1,cdc27,tubgcp5,mapre1,fgd6,brca2,plk1,rasa1,nek2,wasf1,top2a,trio,arhgef11,katnb1,prc1,anln,cdk5rap2,smc3,tubgcp2,espl1,map1s,arhgap27,dock4,sac3d1,incenp,arhgap5,gsn,net1,lrpprc,rabgap1,flnb,fgd4,abr,cenpj,nck1,cenpf,wasf2,…
MTORC1_SIGNALING	Liberzon et al Cell Systems 2015	26771021	179	fads1,ddit4,calr,hk2,pgk1,slc7a5,ctsc,acsl3,slc1a5,m6pr,tfrc,ddit3,tmem97,ifrd1,plod2,psat1,coro1a,ldha,mthfd2,fads2,vldlr,wars,p4ha1,actr2,idh1,slc2a1,gbe1,serpinh1,nupr1,psph,cdkn1a,hspa5,egln3,lgmn,xbp1,sla,hspe1,acly,slc7a11,ssr1,gla,sqstm1,pdk1,psmc2,prdx1,serp1,trib3,nfil3,hmgcs1,got1,tpi1,elovl6,asns,psmd14,psma4,ppa1,aurka,hmgcr,gapdh,dhfr,dhcr7,immt,uchl5,ykt6,insig1,sqle,igfbp5,ifi30,fg…
MYC_TARGETS_V1	Liberzon et al Cell Systems 2015	26771021	175	pcna,psmd8,psmd7,set,snrpa1,ran,stard7,npm1,bub3,xpo1,fbl,eif4a1,canx,nap1l1,cbx3,cct3,c1qbp,u2af1,ube2l3,ssbp1,tcp1,mcm2,psmd14,snrpa,pwp1,apex1,txnl4a,psmb2,mcm6,nme1,snrpd1,eef1b2,hspd1,cad,rpl18,pgk1,ddx18,rps2,ldha,ruvbl2,rnps1,eif2s1,ranbp1,mcm5,iars,ube2e1,myc,ap3s1,rfc4,dut,psma4,rps3,snrpg,phb2,ssb,cct4,tfdp1,eif2s2,cdk4,snrpd3,psmd1,gnb2l1,got2,pabpc4,cct5,prps2,acp1,prpf31,cct2,kars,de…
MYC_TARGETS_V2	Liberzon et al Cell Systems 2015	26771021	48	slc19a1,tmem97,pes1,tfb2m,exosc5,ipo4,noc4l,myc,srm,pa2g4,gnl3,nolc1,wdr43,rabepk,tbrg4,ddx18,nip7,wdr74,bysl,hspd1,plk4,ppan,rcl1,npm1,pprc1,tcof1,mcm5,hk2,cbx3,plk1,phb,mcm4,cdk4,dusp2,mybbp1a,utp20,prmt3,map3k6,las1l,pus1,hspe1,slc29a2,supv3l1,sord,imp4,grwd1,ung,mphosph10
MYOGENESIS	Liberzon et al Cell Systems 2015	26771021	171	acta1,tnni2,tnnc1,myh3,mylpf,tnnt2,casq2,actc1,myom1,myl4,myh7,actn2,tnni1,cryab,hrc,tnnt1,des,myoz1,ryr1,csrp3,adam12,atp2a1,svil,myl6b,tpm2,ckmt2,bin1,myh1,eno3,flii,fxyd1,tpm3,dmd,igfbp3,chrnb1,speg,fhl1,actn3,tcap,mylk,myl3,pygm,ldb3,cox6a2,fabp3,myl7,itgb5,chrna1,sspn,col3a1,kcnh1,gja5,mapk12,pgam2,aebp1,hbegf,mef2c,cnn3,igfbp7,cacna1h,gsn,ppfia4,mb,sphk1,mef2d,smtn,cdkn1a,gaa,tpd52l1,hspb2,…
NOTCH_SIGNALING	Liberzon et al Cell Systems 2015	26771021	28	jag1,notch3,notch2,aph1a,hes1,ccnd1,fzd1,psen2,fzd7,dtx1,dll1,fzd5,maml2,notch1,psenen,wnt5a,cul1,dtx4,sap30,ppard,rbx1,tcf7l2,arrb1,lfng,prkca,dtx2,st3gal6,fbxw11
OXIDATIVE_PHOSPHORYLATION	Liberzon et al Cell Systems 2015	26771021	182	ndufs3,uqcrb,ndufs2,sdha,uqcrc1,ndufa9,ndufs4,ndufs1,ndufa2,ndufs8,sdhb,nnt,atp5o,atp5g3,ndufs7,atp5a1,ndufv1,cox5b,uqcrh,ndufa1,atp5c1,atp5b,cox7b,sdhd,cycs,ndufa6,ndufab1,cox8a,aco2,atp5g1,cyc1,ndufb6,atp5e,cox5a,uqcrc2,cox6a1,atp5d,cox6c,atp5j,ndufb3,idh3b,ogdh,ndufb8,surf1,cox6b1,ndufb5,ndufa4,cox4i1,cox7c,uqcrfs1,sdhc,atp6v1f,cox7a2,suclg1,ndufs6,ndufa7,ndufv2,oxa1l,ndufc1,ndufa5,cs,atp6v1g1…
P53_PATHWAY	Liberzon et al Cell Systems 2015	26771021	178	cdkn1a,btg2,mdm2,ccng1,fas,tob1,gadd45a,phlda3,tap1,cdkn2b,sfn,zmat3,ddb2,ei24,perp,ddit4,atf3,bax,sesn1,fdxr,sat1,cdkn2a,ppm1d,btg1,txnip,slc19a2,ier3,notch1,rrad,dcxr,ninj1,fos,s100a10,fbxw7,plk3,xpc,ak1,triap1,bak1,ccnd2,apaf1,pdgfa,ndrg1,ralgds,serpinb5,dgka,cyfip2,klf4,ada,tnfsf9,prkab1,stom,socs1,plk2,casp1,rchy1,pcna,rps27l,rb1,ppp1r15a,polh,rab40c,ercc5,ddit3,tgfb1,fuca1,hist3h2a,hspa4l,e…
PANCREAS_BETA_CELLS	Liberzon et al Cell Systems 2015	26771021	33	pax6,neurod1,isl1,nkx2-2,pcsk1,slc2a2,dcx,spcs1,foxa2,gck,mafb,abcc8,iapp,srp9,neurog3,akt3,gcg,dpp4,pax4,syt13,scgn,stxbp1,chga,vdr,pcsk2,insm1,sst,elp4,srprb,pak3,pklr,lmo2,srp14
PEROXISOME	Liberzon et al Cell Systems 2015	26771021	91	abcd3,acot8,acox1,acsl1,ech1,ehhadh,gstk1,hsd17b4,mlycd,pex11a,retsat,slc27a2,pex13,pex14,scp2,hsd3b7,gnpat,abcd2,slc25a17,hao2,crat,pex11b,idh1,fis1,pex6,abcb4,sod1,isoc1,ywhah,ephx2,abcd1,hmgcl,acsl5,aldh9a1,dhcr24,elovl5,nudt19,prdx5,ctps,ide,slc23a2,pex5,bcl10,nr1i2,tspo,cnbp,msh2,dhrs3,dio1,slc25a4,prdx1,idi1,hras,mvp,abcc8,cln6,cat,acsl4,idh2,abcc5,sod2,slc35b2,fdps,alb,fads1,smarcc1,itgb1b…
PI3K_AKT_MTOR_SIGNALING	Liberzon et al Cell Systems 2015	26771021	94	mapk8,pik3r3,grb2,nfkbib,map2k6,mapk9,akt1,mapk1,plcg1,trib3,gsk3b,map2k3,cdkn1a,rac1,ripk1,akt1s1,actr2,prkar2a,ywhab,hras,pdk1,tbk1,actr3,e2f1,myd88,itpr2,sqstm1,rps6ka1,ptpn11,mapkap1,plcb1,raf1,camk4,cfl1,cdk4,traf2,ube2n,adcy2,cdkn1b,vav3,ecsit,ralb,arf1,mknk1,pten,arhgdia,adrbk1,ddit3,irak4,tiam1,cdk2,sfn,gna14,eif4e,cltc,tsc2,ppp1ca,dusp3,hsp90b1,il4,stat2,sla,egfr,pla2g12a,mapk10,calr,the…
PROTEIN_SECRETION	Liberzon et al Cell Systems 2015	26771021	89	arcn1,tmed10,copb2,rab14,atp7a,copb1,lamp2,egfr,igf2r,cope,ppt1,ap3s1,bet1,clcn3,ap2s1,cltc,ap2m1,rer1,kif1b,arf1,ocrl,ica1,mon2,arfgef2,tmed2,napg,pam,scamp1,sh3gl2,cog2,vamp3,ergic3,dopey1,vamp4,vps4b,napa,gnas,stx7,sec22b,stx16,ykt6,snx2,arfgef1,clta,cln5,m6pr,tsg101,dnm1l,lman1,yipf6,arfip1,anp32e,tspan8,dst,scrn1,sec31a,scamp3,ap2b1,rab22a,ap3b1,tpd52,atp6v1h,gbf1,krt18,cav2,atp1a1,bnip3,zw1…
REACTIVE_OXIGEN_SPECIES_PATHWAY	Liberzon et al Cell Systems 2015	26771021	41	gsr,prdx2,txnrd1,sod1,gclc,cat,gpx4,prdx1,prdx6,gclm,sod2,prdx4,pdlim1,txnrd2,msra,mbp,srxn1,nqo1,oxsr1,glrx2,hmox2,fes,pfkp,ndufb4,gpx3,cdkn2d,mgst1,abcc1,atox1,stk25,egln2,ercc2,sbno2,junb,ppp2r4,lsp1,ndufa6,hhex,glrx,ndufs2,prnp
SPERMATOGENESIS	Liberzon et al Cell Systems 2015	26771021	88	gapdhs,ldhc,tcp11,pias2,oaz3,phf7,acrbp,ybx2,csnk2a2,tulp2,sycp1,ddx4,mlf1,tekt2,spata6,hspa2,clpb,crisp2,ccna1,cct6b,pacrg,hspa4l,hspa1l,gstm3,il13ra2,camk4,lpin1,zc3h14,coil,phkg2,kif2c,slc2a5,pcsk4,aurka,mllt10,art3,ccnb2,nphp1,mast2,cdkn3,snap91,chfr,ezh2,arl4a,slc12a2,braf,vdac3,pomc,ift88,nek2,stam2,gmcl1,mtnr1a,rfc4,dbf4,prkar2a,ttk,dmc1,ncaph,pebp1,chrm4,topbp1,scg5,nefh,map7,bub1,pgs1,ts…
TGF_BETA_SIGNALING	Liberzon et al Cell Systems 2015	26771021	49	tgfbr1,smad7,tgfb1,smurf2,smurf1,bmpr2,skil,ski,acvr1,ncor2,serpine1,junb,smad1,smad6,ppp1r15a,furin,smad3,fkbp1a,map3k7,bmpr1a,ctnnb1,hipk2,klf10,bmp2,eng,apc,ppm1a,cdh1,id1,cdkn1c,trim33,rab31,tjp1,slc20a1,cdk9,id3,arid4b,ifngr2,id2,ppp1ca,sptbn1,wwtr1,bcar3,thbs1,fnta,hdac1,ube2d3,ltbp2,rhoa
TNFA_SIGNALING_VIA_NFKB	Liberzon et al Cell Systems 2015	26771021	178	junb,cxcl2,atf3,nfkbia,tnfaip3,ptgs2,cxcl1,ier3,cd83,ccl20,cxcl3,maff,nfkb2,tnfaip2,hbegf,klf6,birc3,plaur,zfp36,icam1,jun,egr3,il1b,ppp1r15a,zc3h12a,sod2,nr4a2,il1a,relb,traf1,btg2,dusp1,map3k8,ets2,sdc4,egr1,il6,tnf,nfkb1,lif,ptx3,fosl1,nr4a1,jag1,ccl4,gch1,ccl2,dusp2,ehd1,ier2,rel,cflar,ripk2,nfkbie,nr4a3,phlda1,ier5,tnfsf9,gem,gadd45a,cxcl10,plk2,egr2,socs3,slc2a6,ptger4,dusp5,nfil3,serpine1,…
UNFOLDED_PROTEIN_RESPONSE	Liberzon et al Cell Systems 2015	26771021	102	atf4,herpud1,parn,exosc4,hsp90b1,xbp1,exosc9,hspa5,atf3,exosc1,exosc5,asns,arfgap1,wfs1,srprb,dnajb9,tspyl2,nfya,calr,khsrp,dnajc3,exosc2,atf6,hyou1,cxxc1,cnot4,dcp2,pdia6,atp6v0d1,preb,sec31a,gosr2,serp1,nfyb,dctn1,slc7a5,ssr1,edem1,edc4,eif2ak3,mthfd2,srpr,nolc1,ern1,fkbp14,zbtb17,wipi1,yif1a,ccl2,dkc1,eif4ebp1,eif4a1,eif2s1,tatdn2,xpot,lsm4,chac1,stc2,pdia5,lsm1,sdad1,eif4a2,eif4e,iars,ddx10,g…
UV_RESPONSE_DN	Liberzon et al Cell Systems 2015	26771021	130	tjp1,nfib,tgfbr3,tfpi,mmp16,abcc1,map2k5,aggf1,plcb4,met,irs1,ptprm,akt3,sipa1l1,nr1d2,atrn,anxa2,add3,cdkn1b,atxn1,cap2,prdm2,sdc2,smad3,slc7a1,gcnt1,runx1,rnd3,ppap2b,nr3c1,ythdc1,pparg,lphn2,dlg1,atp2b4,nipbl,pex14,myc,rasa2,fzd2,bmpr1a,prkca,mgmt,prkce,rxra,ltbp1,ldlr,rbpms,cacna1a,rgs4,col5a2,ptpn21,prkar2b,gja1,bckdhb,atp5s,serpine1,cited2,col1a2,insig1,fyn,wdr37,pmp22,cdon,pik3r3,notch2,sy…
UV_RESPONSE_UP	Liberzon et al Cell Systems 2015	26771021	136	nxf1,slc6a8,bak1,cdc5l,hspa2,polr2h,alas1,ccne1,ephx1,grpel1,icam1,fen1,arrb2,junb,dgat1,atf3,casp3,rasgrp1,fos,tap1,e2f5,rab27a,ccnd3,slc25a4,spr,cdkn2b,shox2,olfm1,igfbp2,lyn,cltb,bcl2l11,lhx2,nfkbia,msx1,h2afx,nr4a1,gls,cdc34,mmp14,stk25,pdap1,bsg,sepw1,irf1,rxrb,tfrc,ppif,cdkn1c,creg1,apom,bmp2,tgfbrap1,cyb5r1,rrad,pole3,il6,ykt6,clcn2,sod2,ppp1r2,rhob,ret,pdlim3,dnaja1,sult1a1,chka,cyp1a1,at…
WNT_BETA_CATENIN_SIGNALING	Liberzon et al Cell Systems 2015	26771021	35	myc,ctnnb1,jag2,notch1,dll1,axin2,psen2,fzd1,notch4,lef1,axin1,nkd1,wnt5b,cul1,jag1,maml1,gnai1,wnt6,ptch1,ncor2,hdac2,tcf7,numb,adam17,dvl2,ppard,ncstn,hdac5,ccnd2,frat1,csnk1e,fzd8,skp2,hey1,hdac11
XENOBIOTIC_METABOLISM	Liberzon et al Cell Systems 2015	26771021	166	cyp1a1,fah,dcxr,gsta3,cyp27a1,ugdh,asl,nqo1,alas1,gstm4,pts,cyb5a,acox2,ephx1,slc35d1,gss,idh1,slc22a1,gsto1,arg1,cdo1,fmo1,aldh9a1,por,ndrg2,upb1,ech1,ptges,pdk4,ahcy,comt,aox1,cfb,ddah2,hgfac,cyp26a1,mccc2,gnmt,blvrb,hacl1,maoa,kynu,dhps,serpine1,gch1,dhrs7,papss2,aldh2,hsd11b1,slc35b1,kars,lpin2,cat,cyp2s1,rap1gap,fbp1,rbp4,gckr,cda,mthfd1,adh7,dhrs1,vnn1,cndp2,slc6a6,fetub,crot,gad1,dak,igf1,…
P7_div_P21-DOWN	Zwiggelaar et al Science Advances 2020	32917713	300	itln1,sis,ac166039.1,defa5,ac134533.6,lyz1,maoa,arg2,ac129197.2,hpgd,defa-ps6,ac134533.3,cyp4v3,defa26,reg3a,defa2,fut8,adh6a,ces2c,slc7a15,defa24,slc35g1,slc25a45,defa22,defa20,defa3,bcl2l14,defa17,defa21,b4galnt2,treh,l1cam,rdh7,cyp27a1,vdr,oxct1,phgr1,cyp4b1,ang4,akr1b7,ppard,bag3,muc3,casz1,slc1a1,aqp1,glud1,ptgr1,rp24-225e14.3,upp1,slc13a1,ugt2a3,slc5a4a,gfod2,slc5a4b,ttc39b,cobl,tspan8,trpm…
P7_div_P21-UP	Zwiggelaar et al Science Advances 2020	32917713	300	mamdc4,ass1,slc39a8,pdzk1ip1,gusb,hpgds,folr1,slc17a5,glb1,lgmn,serpina1e,naga,renbp,snx8,lztr1,gpc3,plpp3,kazn,atp11a,cxxc5,bmp7,plagl1,podxl,scpep1,axl,enpp5,st3gal3,rabep1,ttr,fndc5,tifa,mthfr,tmem9,sapcd2,rgl1,fam198b,s100a1,lrrn1,kif12,plekhg5,scnn1a,asl,st3gal5,dpp7,h6pd,c2,tmem51,gga2,cfi,slc2a8,dct,igfals,ppp1r32,meltf,hexa,rp24-373a18.1,serpina1a,thsd4,ppfibp1,smim1,ajuba,fcgrt,timp3,lrr…
plate_Enterocyte.progenitor.(late)	Haber et al Nature 2017	29144463	40	ccnb1,cdc20,cenpa,cdkn3,cdc25c,ccnb2,kif22,ube2c,sapcd2,rbp7,ccna2,aurka,cdkn2d,kif23,nek2,birc5,plk1,tacc3,melk,cdca3,hmmr,spc25,tpx2,arhgef39,bub1b,1190002f15rik,kif4,mad2l1,fbxl8,gpsm2,ckap2l,knstrn,id1,cmc2,1810065e05rik,cenpe,pif1,ckap5,cnih4,spc24
plate_Enterocyte	Haber et al Nature 2017	29144463	484	mep1b,anpep,gsta1,apoa1,gm3776,igsf9,il18,ace2,creb3l3,krt20,slc9a3,dpep1,slc25a45,rbp2,ms4a18,reg3b,reg3a,clec2h,slc51b,cyp2d26,adh6a,bco2,slc3a1,cyp3a13,slc16a5,btnl1,2010106e10rik,maob,sis,acad11,edn2,spink3,h2-q1,sult2b1,slc7a7,1700019g17rik,dgat2,enpep,fmo5,2010001e11rik,fam3b,slc26a6,mpp1,ces1f,apoa4,slc5a11,2010003k11rik,eci3,cyp4f14,btnl6,ace,hsd17b6,rdh7,alpi,gpd1,ptprh,papss2,ggt1,aldh1…
plate_Enteroendocrine	Haber et al Nature 2017	29144463	173	gfra3,chgb,trp53i11,neurod1,vwa5b2,cck,rfx6,prnp,pcsk1,syt13,rph3al,fabp5,pam,scgn,aplp1,fev,scg5,celf3,resp18,neurog3,maged1,scg3,pax4,olfm1,cplx2,isl1,gpx3,anxa6,gng4,mreg,map1b,bex2,baiap3,disp2,1700086l19rik,lrp11,rimbp2,snap25,klhdc8b,foxa2,gck,pcsk1n,gdap1l1,map3k15,kcnh6,kcnb2,prodh2,bex1,lhfpl2,fam183b,nkx2-2,pax6,adprm,dbpht2,myt1,kcnk16,tac1,scarb1,acadsb,vim,xpnpep2,acsl6,bcmo1,parp6,p…
plate_Goblet	Haber et al Nature 2017	29144463	409	clca3,zg16,fcgbp,tff3,agr2,scin,pdia5,tpsg1,chst4,bcas1,bace2,galnt12,rep15,s100a6,capn9,spdef,atoh1,guca2a,pla2g10,muc2,mlph,aw112010,scnn1a,ern2,ttc39a,liph,c1galt1c1,kcnk6,creb3l4,slc12a8,efcab4a,ptprr,klk1,tnfaip8,lrrc26,c1galt1,galnt7,fam174b,sgsm3,galnt3,spats2l,ccl9,sytl2,car8,uap1,asph,slc50a1,smim14,creb3l1,hgfac,stard3nl,tspan13,gsn,capn8,gcnt3,txndc5,atp2c2,hpd,bhlhe40,tfcp2l1,qsox1,st…
plate_Paneth	Haber et al Nature 2017	29144463	82	defa23,gm15284,defa17,defa-rs7,ay761184,defa-rs1,gm7849,gm14851,defa3,defa22,gm21498,defa26,defa4,defa20,defa25,gm14850,defa5,defa24,gm15292,defa-ps1,gm15315,mptx2,gm15299,gm10104,lyz1,clps,defa21,reg4,pnliprp2,defa6,pla2g2a,itln1,mmp7,gm21002,gm7861,ang4,gm15308,habp2,pnliprp1,gm6696,mptx1,fam46c,samd5,lyz2,c4bp,1810010d01rik,apoc2,ay761185,defb1,pla2g2f,copz2,scgb2b7,scgb2b19,scgb2b20,klf15,snt…
plate_Stem	Haber et al Nature 2017	29144463	126	lgr5,gkn3,ascl2,olfm4,rgmb,igfbp4,2210407c18rik,jun,pdgfa,soat1,tnfrsf19,cyp2e1,fstl1,ifitm3,prelp,scn2b,a930009a15rik,slc1a2,sp5,noxa1,rgcc,sorbs2,sectm1b,cdo1,slc14a1,clca2,tifa,pls3,hmgcs2,arid5b,agr3,slc12a2,rassf5,rnf43,nrn1,lamb3,cd44,axin2,slc27a2,afap1l1,ccdc3,lrig1,noxo1,cdk6,amica1,tgif1,tns3,nr2e3,efna4,rnf32,prss23,2010009k17rik,smoc2,mecom,esrrg,aqp1,znrf3,grb7,phgdh,2410004n09rik,cl…
plate_Tuft	Haber et al Nature 2017	29144463	500	alox5ap,hck,lrmp,avil,trpm5,spib,rgs13,ltc4s,pygl,sh2d7,dclk1,alox5,pik3r5,fyb,vav1,matk,tspan6,strip2,pou2f3,1810046k07rik,ptpn6,bmx,tuba1a,espn,plcb2,ffar3,ccdc109b,plcg2,ly6g6f,hpgds,pea15a,ly6g6d,pik3cg,inpp5d,ccdc28b,snrnp25,kctd12,siglec5,skap2,ccdc129,nebl,gprc5c,rgs22,gfi1b,hmx3,cbr3,pfkfb3,prss53,itpr2,limd2,cd300lf,chn2,smpx,ptgs1,a4galt,rac2,csk,slco4a1,ptpn18,chat,hebp1,ppp1r14c,dgki,…
